# Functional non-coding SNPs in human endothelial cells fine-map vascular trait associations

**DOI:** 10.1101/2021.08.03.454513

**Authors:** Anu Toropainen, Lindsey K. Stolze, Tiit Örd, Michael Whalen, Paula Martí Torrell, Verena M. Link, Minna U Kaikkonen, Casey Romanoski

## Abstract

Functional consequences of genetic variation in the non-coding human genome are difficult to ascertain despite demonstrated associations to common, complex disease traits. To elucidate properties of functional non-coding SNPs with effects in human endothelial cells (EC), we utilized molecular Quantitative Trait Locus (molQTL) analysis for transcription factor binding, chromatin accessibility, and H3K27 acetylation to nominate a set of likely functional non-coding SNPs. Together with information from genome-wide association studies for vascular disease traits, we tested the ability of 34,344 variants to perturb enhancer function in ECs using the highly multiplexed STARR-seq assay. Of these, 5,592 variants validated, whose enriched attributes included: 1) mutations to TF binding motifs for ETS or AP1 that are regulators of EC state, 2) location in accessible and H3K27ac-marked EC chromatin, and 3) molQTLs associations whereby alleles associate with differences in chromatin accessibility and TF binding across genetically diverse ECs. Next, using pro-inflammatory IL1B as an activator of cell state, we observed robust evidence (>50%) of context-specific SNP effects, underscoring the prevalence of non-coding gene-by-environment (GxE) effects. Lastly, using these cumulative data, we fine-mapped vascular disease loci and highlight evidence suggesting mechanisms by which non-coding SNPs at two loci affect risk for Pulse Pressure/Large Artery Stroke, and Abdominal Aortic Aneurysm through respective effects on transcriptional regulation of *POU4F1* and *LDAH*. Together, we highlight the attributes and context dependence of functional non-coding SNPs, and provide new mechanisms underlying vascular disease risk.
