## Supplemental Table 1 for "Functional non-coding SNPs in human endothelial cells fine-map vascular trait associations"

### Sheet: TableS1
Table S1. High confidence SNPs with a molecular QTL, significance in STARR-seq and a relevant GWAS association.
rs_ID	Ref	Alt	chrom	position (hg19)	eQTL genes ( FDR<0.05) Both HAEC Only GTEx Only	Type molQTL [.n = notx, .i = il1b] (q-value, higher tag allele)	Motif Mutated PWM	Predicted transcription factor binding distruption (SVM)	GWAS	STARR-seq pvals [<0.05 (Higher expression allele)] 0h 6h 24h
rs6475604	T	C	chr9	22052734		ATAC.n (0.02, T)		YY2	Glaucoma|Coronary_artery_disease	4.19E-02 (T)
										0.226949
					CDKN2A|CDKN2B					0.233756
rs10757267	G	C	chr9	22052810		p65.i (0.02, G)			Glaucoma|Coronary_artery_disease	9.78E-05 (G)
										3.45E-03 (G)
					CDKN2B					5.09E-04 (G)
rs17114036	A	G	chr1	56962821	PPAP2B	p65.i (0.03, G)			Coronary_artery_disease|Coronary_artery_disease_or_ischemic_stroke|Coronary_artery_disease_or_large_artery_stroke|Coronary_heart_disease	1.69E-02 (G)
										3.68E-03 (G)
										3.49E-03 (G)
rs2019090	A	T	chr11	103668962		ERG.i (9.3E-3, A)|H3K27ac.n (0.035, A)|H3K27ac.i (3.4E-6, A)|ATAC.n (0.049, A)|ATAC.i (9.1E-3, A)|p65.i (1.2E-4, A)	Hnf1|PABPC1	HOXD10|PROP1	Coronary_artery_disease|Carotid_intima_media_thickness|Carotid_intima_media_thickness_mean|Carotid_intima_media_thickness_mean_maximum|Myocardial_infarction	2.48E-04 (A)
										1.41E-03 (A)
					PDGFD					2.06E-04 (A)
rs17293632	C	T	chr15	67442596		ATAC.n (2.5E-3, C)|p65.i (4.2E-3, C)	Nkx6.1|Lhx2|ELF5|EHF|Lhx3|Lhx1|Fosl2|JunAP1|Fra1|BATF|AP1|Atf3	ATF3|JDP2|NFE2	Coronary_artery_disease|Allergic_rhinitis|Asthma|Atopic_asthma|Chronic_inflammatory_diseases_ankylosing_spondylitis_Crohn's_disease_psoriasis_primary_sclerosing_cholangitis_ulcerative_colitis_pleiotropy|Crohn's_disease|Eosinophil_counts|Hay_fever_and_or_eczema|Inflammatory_bowel_disease|Ulcerative_colitis	1.10E-04 (C)
										9.66E-03 (C)
					SMAD3|AAGAB|PIAS1					1.01E-03 (C)
rs4888372	G	A	chr16	75313485		H3K27ac.n (1.7E-3, G)	Fox|Foxa2|BMAL1|PHA4|PIF4|nMyc|PIF5ox|cMyc|KLF10		Hypertension|Coronary_artery_disease	1.01E-02 (A)
										0.189083
					RP11-252K23.2|CFDP1|TMEM170A|BCAR1|CHST6					0.595736
rs67631072	C	T	chr1	38461821		ATAC.n (0.049, C)|ATAC.i (0.049, C)|p65.i (8.6E-3, C)	SUT1		Balding|Balding_type_1|Heel_bone_mineral_density|Male_pattern_baldness|Pulse_pressure|Coronary_artery_disease	0.240575
										0.069329
					SF3A3|FHL3|UTP11|INPP5B|EPHA10					9.36E-03 (C)
rs7696431	T	G	chr4	169687725		H3K27ac.n (0.013, T)	STAT6|PR|Fli1|Etv2|ERG|EWS|Foxo1		Coronary_artery_disease|Pulse_pressure|Sum_eosinophil_basophil_counts	4.66E-02 (G)
										0.450379
					PALLD					0.451692
rs4760254	G	C	chr12	57766392		H3K27ac.n (0.012, C)|H3K27ac.i (0.012, C)|p65.i (1.2E-5, C)	MYB|BMYB		Triglyceride_levels	0.065513
										1.86E-02 (C)
					NEMP1|ARHGEF25|AC025165.8|R3HDM2|TSFM					4.32E-05 (C)
rs869396	C	A	chr4	169688000		H3K27ac.n (0.013, C)	Eomes|Tbx5|Tgif2|NF1halfsite|BMYB|AMYB	NFIC|NFIX	Coronary_artery_disease|Pulse_pressure	0.855496
										0.138326
					PALLD					4.55E-02 (C)
rs10488763	A	T	chr11	110244360		ATAC.i (0.044, A) |p65.i (8.1E-4, A)	ELT3|JunAP1|Fosl2|Nanog|Fra1|AP1|Nkx6.1|BATF|Atf3	ATF3|EMX1|JDP2|NFE2|POU3F2|VAX2	Coronary_artery_disease	1.32E-04 (A)
										1.60E-04 (A)
					ZC3H12C|FDX1|RDX					3.82E-06 (A)
rs1443120	C	G	chr11	110244228		ATAC.i (0.044, C) |p65.i (8.1E-4, C)	Brachyury|PRDM1		Coronary_artery_disease	9.87E-04 (C)
										2.31E-04 (C)
					ZC3H12C|FDX1|RDX					2.53E-05 (C)
rs12705390	G	A	chr7	106410777		H3K27ac.n (2.5E-6, A) |H3K27ac.i (7.8E-4, A) |p65.i (1.2E-9, A)	Gata1|PQM1|Gata4|Gata2|CRX|Pitx1|GATA3|RBFox2|ELT3|SCL|Nanog|BMYB	GATA5	Pulse_pressure|Systolic_blood_pressure	2.65E-04 (A)
										1.56E-02 (A)
					CTB-30L5.1|CTB-111H14.1|CCDC71L|PRKAR2B|RP5-884M6.1					4.08E-03 (A)
rs2073532	G	C	chr7	14029772		H3K27ac.i (0.015, C)	Trl|SUT1	UBP1	Coronary_artery_disease	0.745435
										0.06642
										2.34E-02 (C)
rs2073533	T	C	chr7	14029739		H3K27ac.i (0.015, C)	Nkx2.5		Coronary_artery_disease	0.745435
										0.06642
										2.34E-02 (C)
rs11257655	C	T	chr10	12307894		H3K27ac.n (0.047, T) |ATAC.i (0.020, T) |p65.i (4.6E-4, T)	HOXB13|ZNF416|FOXP1|Tbx5		Body_mass_index|Circulating_leptin_levels_or_type_2_diabetes|Medication_use_drugs_used_in_diabetes|Type_2_diabetes	3.97E-04 (T)
										0.051719
					SEC61A2|CAMK1D|NUDT5|RP11-186N15.3					7.04E-03 (T)
rs34138141	G	T	chr17	40781561	HSD17B1|CNTNAP1	H3K27ac.i (0.038, T)|p65.i (0.028, T)	STAT4|Bcl6|Stat3il21|Stat3		Apolipoprotein_A1_levels|HDL_cholesterol|HDL_cholesterol_levels	0.139873
					CCR10					2.53E-02 (T)
					NAGLU|TUBG2|BECN1|FKBP10|FAM134C|PSMC3IP|RP11-194N12.2|PTRF|COASY|PLEKHH3|TUBG1|MLX					1.17E-03 (T)
rs11677088	A	G	chr2	113835603		H3K27ac.n (4.9E-3, A) |H3K27ac.i (1.1E-3, A)			Blood_protein_levels	4.33E-02 (G)
										0.174403
					IL1RN|PAX8-AS1|IL36A|IL36B|IL36RN|IL1F10|PSD4|PAX8|IL1A					2.49E-03 (G)
rs11693750	C	T	chr2	113835602		H3K27ac.n (4.9E-3, C) |H3K27ac.i (1.1E-3, C)			Blood_protein_levels	4.33E-02 (T)
										0.174403
					IL1RN|PAX8-AS1|IL36A|IL36B|IL36RN|IL1F10|PSD4|PAX8|IL1A					2.49E-03 (T)
rs7219390	T	C	chr17	74684858	MXRA7	H3K27ac.n (0.041, T) |H3K27ac.i (8.5E-3, T)	Tgif1|Tgif2|TEAD|TEAD4|TEAD2		Pulse_pressure	1.82E-04 (T)
										0.059944
					METTL23|ST6GALNAC1|RP11-318A15.8|JMJD6					6.96E-04 (T)
rs914187	T	C	chr21	42619749		H3K27ac.i (2.2E-3, T) |ATAC.i (0.015, T)	FOXM1|PHA4		Body_mass_index	0.191639
										0.255066
					BACE2|LINC00323|PLAC4|FAM3B					3.96E-02 (C)
rs7922621	C	A	chr10	82251544		p65.i (0.049, C)	ETV1|ERG|GABPA|EHF|Etv2|Ets1distal|AP2gamma|AP2alpha|ARhalfsite	TFAP2A|TFAP2B|TFAP2E|UBP1	FEV1|Post_bronchodilator_FEV1	3.76E-02 (C)
										0.418776
					RP11-137H2.4|PLAC9|LINC00857|ANXA11|DYDC2|FAM213A|TSPAN14|MAT1A|SFTPD					0.097073
rs10853087	C	G	chr17	42235032	GOSR2	H3K27ac.n (0.016, G) |H3K27ac.i (3.6E-3, G)		UBP1	Blood_urea_nitrogen_levels	1.92E-02 (G)
					NSF					0.850002
					KANSL1|WNT3|LRRC37A17P|RPRML|RP11-156P1.3|MYL4|LINC01974					0.186322
rs6979218	C	G	chr7	45006112	GATS|TAF6	p65.i (1.1E-3, C)	CEBP|Foxa2		Blood_protein_levels	0.462279
										1.32E-02 (C)
					TRIM4|AP4M1|STAG3L5P|PILRB|PILRA|NYAP1|GIGYF1|UFSP1|ZKSCAN1|ACHE|LAMTOR4|STAG3|PVRIG|GPC2|AC073842.19|AGFG2|CNPY4|PMS2P1|GJC3|AZGP1|GAL3ST4|TSC22D4|OR2AE1|ZNF3|SLC12A9|C7orf43|EPHB4					5.31E-04 (C)
rs7215084	C	T	chr17	99893148	ATP2A3	ATAC.n (0.016, T) |p65.i (2.3E-4, T)	Tgif1|Sox10|Tgif2|ERE|Meis1		FEV1|Lung_function|Lung_function_FEV1|Lung_function_FEV1_FVC	4.19E-03 (T)
										0.125804
					ZZEF1|CYB5D2|PFN1					1.35E-02 (T)
rs2618567	G	T	chr20	44357351		ATAC.i (3.1E-3, G) |p65.i (2.6E-4, G)	Ptf1a|E2A|SCL|Tcf21|HEB|Ascl1|Ap4|Tcf12|MyoG|ZFX|ZNF711	UBP1	Low_density_lipoprotein_cholesterol_levels|Medication_use_HMG_CoA_reductase_inhibitors	0.874918
										1.83E-02 (G)
										0.090809
rs7186298	C	T	chr16	3880148	LYRM1	ERG.n (0.028, T) |H3K27ac.n (7.1E-20, T) |H3K27ac.i (1.6E-9, T) |p65.i (4.2E-7, T)	3-Sep|Pitx1		Systolic_blood_pressure	1.21E-02 (T)
					LOC81691|TMEM159					0.065532
					ERI2|THUMPD1|DNAH3|ACSM3|DCUN1D3|ACSM1					7.04E-03 (T)
rs757572	C	T	chr14	72397279		ERG.n (0.018, T)	Arnt		Intraocular_pressure	5.17E-03 (C)
										0.504371
					DPF3|DCAF4					1.20E-02 (C)
rs10140566	T	G	chr14	17844492		ERG.n (0.018, G)	Elk4|Fli1|Atf1|Chop|Atf4	ATF2|DUXA|ELK1|ERG|ETV1|ETV5|FEV|FLI1	Intraocular_pressure	5.36E-04 (G)
										0.061982
										1.23E-03 (G)
rs7029491	C	G	chr9	131904608		H3K27ac.n (0.026, C)|ATAC.n (0.010, C)|ATAC.i (7.4E-3, C)	MafA|Rfx5|PU.1IRFETS		Lung_function|Lung_function_FVC	4.48E-02 (C)
										0.772267
					BNC2					0.964512
rs11222384	T	C	chr11	131904593	SNX19	H3K27ac.i (4.7E-3, C)	Smad3|ABF1|KLF14		Pulse_pressure	3.33E-05 (C)
										4.08E-02 (C)
					RP11-890B15.3|RP11-890B15.2					2.61E-04 (C)
rs11222383	C	T	chr11	21088031	SNX19	H3K27ac.i (4.7E-3, T)	ARhalfsite|ZNF467		Pulse_pressure	3.47E-06 (T)
										2.38E-02 (T)
					RP11-890B15.3|RP11-890B15.2					8.02E-04 (T)
rs11222385	G	A	chr11	52886031	SNX19	H3K27ac.i (7.3E-3, A)	Smad4|Smad2|Bapx1|Smad3|Nkx3.1|Nkx2.1|Nkx2.5|Myf5|Olig2|MyoG|HEB|Tcf12|MyoD|Ascl1|E2A|HLH1|Ap4|NeuroD1|SCL|Tcf21|Ptf1a|Atoh1	ATOH1|BHLHA15|MSC|UBP1	Pulse_pressure	1.18E-03 (A)
										0.087491
					RP11-890B15.3|RP11-890B15.2					2.47E-02 (A)
rs4953353	G	T	chr2	73132029		ATAC.i (3.6E-4, G)|p65.i (7.2E-7, G)	Gata2|Gata4|Atf1|CEBP	ATF2|ATF3|CEBPB|CEBPE|CREB1|CREB5|DBP|HLF	Birth_weight	1.98E-02 (G)
										8.48E-04 (G)
										1.02E-05 (G)
rs11222386	G	C	chr11	52886040	SNX19	H3K27ac.i (7.3E-3, C)	Foxo1		Pulse_pressure	1.18E-03 (C)
										0.087491
					RP11-890B15.3|RP11-890B15.2					2.47E-02 (C)
rs10752944	C	T	chr1	13075202		H3K27ac.n (0.011, T) |ATAC.i (4.1E-3, T)|p65.i (3.9E-5, T)			Waist_hip_ratio	0.14388
										0.074379
					C1orf105|PIGC|SUCO					2.26E-02 (T)
rs914186	G	A	chr21	838760		ATAC.i (0.019, G)			Body_mass_index|Coronary_artery_calcified_atherosclerotic_plaque_90_or_130_HU_threshold_in_type_2_diabetes	3.28E-04 (G)
										9.34E-03 (G)
					BACE2|LINC00323|PLAC4|FAM3B					3.49E-03 (G)
rs6459471	G	A	chr6	73132190		p65.i (6.9E-3, A)	CHR		Central_corneal_thickness	1.84E-02 (G)
										0.166469
										0.061717
rs76446292	A	C	chr14	16986112		ATAC.i (1.4E-3, A) |p65.i (6.5E-3, A)	BMAL1|RBFox2|IBL1|Tgif2|Tbx5|MITF|Tgif1|CLOCK	ERG|FLI1	Body_mass_index	3.67E-02 (A)
										0.129047
					BTBD7|UNC79|COX8C					3.34E-04 (A)
rs4665140	T	A	chr2	130778990		H3K27ac.n(1.0E-17, A)|H3K27ac.i (1.68E-21, A)	BMYB|AMYB|MYB	HLF	Blood_protein_levels	1.63E-03 (A)
										1.87E-02 (A)
					LY75|PLA2R1|AC009961.3|ITGB6					3.30E-03 (A)
rs4665141	A	T	chr2	130778905		H3K27ac.n (1.0E-17, T) |H3K27ac.i (1.68E-21, T)	EWS|ERG|Hoxc9		Blood_protein_levels	1.63E-03 (T)
										1.87E-02 (T)
					LY75|PLA2R1|AC009961.3|ITGB6					3.30E-03 (T)
rs2284173	G	A	chr6	130779052		H3K27ac.n (0.015, A)	Ptf1a|Tcf12|SCL|E2A|Tcf21|Ap4|HEB|Ascl1|MyoG|MyoD|Atoh1|Myf5|Olig2		Chronic_obstructive_pulmonary_disease|Depression|Depression_broad	0.006328
					TUBB					2.89E-02 (G)
					HCP5B|DHX16|CCHCR1|POU5F1|HCG4|PPP1R18|CLIC1|HLA-K|ABCF1|VARS2|HLA-C|MICB|HLA-V|HLA-G|HCG4P3|XXbac-BPG283O16.9|FLOT1|HCG20|LINC00243|IER3|LY6G6C|MICA|PSORS1C1|TRIM31|APOM|GPANK1|RNF39|WASF5P|XXbac-BPG27H4.8 |HLA-A|HLA-J|HCG22|MIR6891|TRIM26|HCG9|MSH5					3.46E-03 (G)
rs9435733	T	C	chr1	46567276	ATP13A2|MFAP2	H3K27ac.n(4.5E-8, C)|H3K27ac.i (4.5E-8, C)|ATAC.i (8.0E-4, C)|p65.i (2.7E-4, C)	Erra|Pitx1		FEV1|Height|Lung_function|Lung_function_FEV1|Lung_function_FEV1_FVC|Lung_function_FVC|Peak_expiratory_flow	0.241646
										0.4239
					MST1P2|MST1L|RP11-108M9.5|CROCC|PADI2|SDHB|RP1-37C10.3|RP11-108M9.3|NBPF1|CROCCP3|RP11-108M9.4|RP5-875O13.7|RP4-798A10.7					1.92E-03 (C)
rs158638	A	G	chr5	130779068		H3K27ac.n (2.0E-3, A)|H3K27ac.i (0.038, A)|ATAC.n (1.0E-3, A)|p65.i (2.3E-7, A)		NFE2	FEV1|Lung_function|Lung_function_FEV1|Lung_function_FEV1_FVC	1.98E-03 (A)
										7.79E-03 (A)
										1.34E-04 (A)
rs670463	A	G	chr6	172363524	MLIP	H3K27ac.n (0.012, A)	Tbet|Rbpj1|Eomes		Pulse_pressure|Systolic_blood_pressure	0.234788
										0.199836
										2.02E-02 (G)
rs72622541	A	G	chr3	42619657	PLD1	H3K27ac.n (8.5E-4, G)|H3K27ac.i (5.1E-5, G)	Erra		Waist_hip_ratio	0.931755
										0.614963
										3.58E-02 (A)
rs2904259	T	C	chr4	145007534		H3K27ac.n (9.9E-3, T)|H3K27ac.i (1.9E-3, T)|ATAC.n(1.4E-8, T)|ATAC.i(8.8E-6, T)|p65.i(5.8E-8, T)	bZIP|BATF|Fra1|AP1|Atf3|Pdx1	DUXA|NFE2|UBP1	FEV1|Post_bronchodilator_FEV1|Post_bronchodilator_FEV1_FVC_ratio	3.20E-05 (T)
										5.06E-04 (T)
					FAM13A					5.10E-06 (T)
rs9855175	C	T	chr3	145008443	ST3GAL6|ST3GAL6-AS1	H3K27ac.n (3.1E-16, T)|H3K27ac.i (8.86E-26, T)	SUT1|Nkx2.1		Central_corneal_thickness	4.75E-02 (C)
					CPOX					0.971581
					DCBLD2|PDLIM1P4					0.238375
rs35004449	G	T	chr3	16522489	ITIH4|TMEM110|GNL3	H3K27ac.n (2.0E-3, T)	p63|Pitx1|Tcfcp2l1|EBF1|MyoG|Ptf1a|nearPU.1	UBP1	Eosinophil_counts|Estimated_glomerular_filtration_rate|Neurological_blood_protein_biomarker_levels	2.17E-04 (T)
					GLT8D1					0.118969
					NEK4|SERBP1P3|RFT1|NT5DC2|MUSTN1|RP11-894J14.2|SFMBT1|PBRM1|PPM1M|RP5-966M1.7|GLYCTK|RP11-168J18.6|ITIH3|ITIH1|GLYCTK-AS1|ITIH4-AS1					0.063033
rs10872311	C	A	chr6	106857078		H3K27ac.i (0.0497, A)	CRX|GSC|Gata4|Otx2|GATA3|SCL|Pitx1|ZBTB18		Waist_circumference|Waist_circumference_adjusted_for_body_mass_index|Waist_to_hip_ratio_adjusted_for_BMI	2.60E-02 (C)
										3.25E-02 (C)
										3.16E-03 (C)
rs55861300	G	A	chr4	93775028	AFAP1	H3K27ac.n (0.016, G)|H3K27ac.i (0.025, G)	Tbx5		FEV1|Glaucoma|Intraocular_pressure|Lung_function|Lung_function_FEV1|Lung_function_FEV1_FVC	0.792734
										0.94537
					AFAP1-AS1|CPZ					4.64E-02 (G)
rs2893796	A	G	chr12	160890710	TMEM233	H3K27ac.n(3.2E-7, A)|H3K27ac.i (1.4E-5, A)|ATAC.n (1.2E-5, A)|ATAC.i (4.4E-6, A)|p65.i (8.3E-5, A)	Hoxc9|Etv2|Pdx1|ERG|PABPC1|HOXA9		Blood_protein_levels	2.71E-04 (A)
										1.04E-02 (A)
					RP11-768F21.1|PRKAB1					4.67E-04 (A)
rs3735781	A	G	chr8	160890795		ATAC.n (6.5E-6, G)|ATAC.i (1.4E-3, G)|p65.i (2.6E-3, G)	caudal|TATABox|Cdx2|HOXB13|ARhalfsite|HOXD13|EGL5|3-Sep|Mef2b|RLR1|CArG	MYBL2	Childhood_obesity	0.283801
										0.193319
										1.85E-02 (G)
rs11684989	C	A	chr2	30713296		ERG.n (0.049, A)|ATAC.n (5.8E-6, A)|ATAC.i (7.5E-8, A)|p65.i (1.8E-6, A)	bZIP|IRF|Tbx5	UBP1|ATF3|NFE2	Asthma|Asthma_adult_onset	2.02E-03 (A)
										1.46E-02 (A)
										3.81E-03 (A)
rs17221417	C	G	chr16	17308254	CYLD	H3K27ac.n (4.0E-3, G)|H3K27ac.i (1.1E-3, G)|p65.i (0.019, G)	Zic	NFE2	Crohn's_disease	1.54E-02 (G)
										4.89E-03 (G)
					RP11-327F22.1|NOD2|RP11-327F22.6					8.70E-04 (G)
rs13382862	A	G	chr2	55576016	LDAH	p65.i (0.029, A)	AP1|BATF|Atf3|Fra1|Fosl2|Nkx3.1|JunAP1|Smad3|Tbx5|ERG	ERG|FLI1	Abdominal_aortic_aneurysm	4.13E-05 (A)
										8.57E-04 (A)
										1.15E-04 (A)
rs35702851	G	C	chr11	53977495	POLR2L|CD151	H3K27ac.n (2.3E-9, C)|H3K27ac.i (0.011, C)	Nkx3.1|Nkx2.5|Bapx1		Pulse_pressure	0.492645
										0.091968
					TALDO1|CMB9-55F22.1|PIDD1|RPLP2|AP006621.5|AP006621.6|PNPLA2|CRACR2B|CHID1|TSPAN4|RP13-870H17.3|AC068580.5|PANO1|RP11-1391J7.1					4.37E-04 (G)
rs6908042	A	G	chr6	50964862		ATAC.i (0.037, G)|p65.i (9.2E-5, G)	Eomes		Waist_hip_ratio|Waist_to_hip_ratio_adjusted_for_BMI	3.74E-04 (A)
										0.524076
					CDKAL1					0.084075
rs1552224	A	C	chr11	171520169		H3K27ac.n (2.3E-3, C)	Hoxc9|HOXA9|Pdx1|LIN39|Ascl1|HEB|E2A|nearPU.1|Eomes|Ptf1a	SNAI1|SNAI2|T	Acute_insulin_response|Body_mass_index|Fasting_blood_glucose|Fasting_blood_glucose_BMI_interaction|Fasting_blood_proinsulin_levels|Glycated_hemoglobin_levels|Proinsulin_levels|Type_2_diabetes	5.56E-04 (A)
										4.08E-02 (A)
					ARAP1|PDE2A|STARD10					0.266951
rs7149242	T	G	chr14	89334910		H3K27ac.n (2.5E-10, T)|H3K27ac.i (5.4E-16, T)|ATAC.n (7.1E-3, T)|ATAC.i (0.022, T)	Fox|PHA4|Foxa2|Nkx3.1|Rbpj1		Medication_use_agents_acting_on_the_renin_angiotensin_system|Platelet_count	1.07E-02 (T)
										0.33626
					MEG3|SNHG23|DLK1|MEG9					0.843383
rs631126	T	C	chr18	89885714	MTCL1|GACAT2	H3K27ac.n (1.0E-12, T)|H3K27ac.i (1.1E-13, T)|p65.i (1.5E-3, T)	PHA4|FoxL2|Foxo1|Pit1		FEV1|Lung_function|Lung_function_FEV1|Lung_function_FEV1_FVC	1.63E-02 (T)
					KIAA0802					0.196597
					RP11-674N23.4					0.12951
rs11603334	G	A	chr11	98500100		H3K27ac.n (2.3E-3, A)	p63|p53		Acute_insulin_response|Body_mass_index|Fasting_blood_glucose|Fasting_blood_glucose_BMI_interaction|Fasting_blood_proinsulin_levels|Glycated_hemoglobin_levels|Proinsulin_levels|Type_2_diabetes	5.56E-04 (G)
										4.08E-02 (G)
					ARAP1|STARD10|PDE2A					0.266951
rs2223286	T	C	chr1	52852897	SELL	ATAC.i (0.030, T)|p65.i (0.021, T)	Ptf1a|MafA|SCL|Pdx1|BATF|Bach2|Fra1|Nrf2|NFE2|AP1|Bach1|Atf3	NFE2	Blood_protein_levels|Eosinophil_counts	4.65E-07 (T)
					SELP					7.01E-05 (T)
					RN7SL333P|C1orf112|KIFAP3|SCYL3					1.03E-06 (T)
rs2860183	T	C	chr19	127438642		ERG.n (5.2E-3, T)|H3K27ac.i (0.016, T)|ATAC.n (0.022, T)	NA		Triglyceride_levels	7.13E-04 (T)
										4.00E-02 (T)
										1.93E-03 (T)
rs4304924	G	A	chr13	7846345	POU4F1	H3K27ac.n (3.4E-8, A)|H3K27ac.i (0.011, A)	CRX|GSC|GATA3|Gata4		Large_artery_stroke|Pulse_pressure	1.54E-03 (A)
					RNF219-AS1|C13orf7					0.12516
					RNF219|RP11-52L5.6					2.91E-02 (A)
rs1813903	C	G	chr4	19614013		ERG.n (0.034, G)|ATAC.n (6.3E-5, G)|ATAC.i (6.8E-3, G)|p65.i (2.7E-3, G)	Atoh1|Ptf1a|Tcf21|SCL|NeuroD1|MyoG|Tcf12|E2A|Ap4|MyoD|Olig2|Ascl1|HEB|NF1halfsite|ZBTB18|Tgif2|HLH1|Myf5	UBP1	FEV1|Post_bronchodilator_FEV1|Post_bronchodilator_FEV1_FVC_ratio|Post_bronchodilator_FEV1_FVC_ratio_in_COPD	3.66E-04 (G)
										7.14E-03 (G)
										4.58E-04 (G)
rs7030354	C	T	chr9	804191		ATAC.n (4.2E-3, T) |ATAC.i (3.7E-3, T)	SUT1|Trl|Znf263		Uterine_fibroids	0.188806
										0.145651
										1.83E-03 (T)
rs2276543	G	A	chr1	120051269	LAMC2|LAMC1	H3K27ac.n (4.4E-6, A)|H3K27ac.i (2.7E-3, A)|p65.i (1.3E-3, A)	Atf3|AP1|BATF|KLF5|Fra1|Fosl2|Tbx5|JunAP1|EKLF|Klf4|Tbet|Ptf1a|nearPU.1		Blood_protein_levels	2.73E-04 (A)
										7.23E-03 (A)
					RP11-181K3.4					6.05E-03 (A)
rs3768610	G	A	chr1	200669180		H3K27ac.i (0.025, G)	Tcf12|HEB|Myf5|MyoG|E2A|HLH1|nearPU.1|Tbx5|Ptf1a	MYOG|SNAI2|MSC|MYOD1	Blood_protein_levels	1.25E-02 (G)
										4.05E-03 (G)
					LAMC2|RP11-181K3.4|LAMC1|NCF2					3.03E-03 (G)
rs16962897	G	A	chr16	32624828		ATAC.n (9.8E-3, A)|ATAC.i (6.0E-3, A)|p65.i (0.043, A)	BMAL1|IBL1|Pho4|SPCH|CLOCK|NPAS2|HIF1b|Ptf1a|bHLHE40|nMyc|Pho2|cMyc|PIF4|Max|PIF5ox|HIF1a|HEB		Systolic_blood_pressure|Systolic_blood_pressure_response_to_hydrochlorothiazide_in_hypertension	1.04E-02 (A)
										1.33E-04 (A)
					TAF1C|ADAD2|RP11-486L19.2|DNAAF1|HSDL1					1.94E-03 (A)
rs807601	G	T	chr2	146156916	DDX1	ATAC.n (0.027, T)|ATAC.i (0.031, T)|p65.i (0.043, T)	Bcl6		Glomerular_filtration_rate|Glomerular_filtration_rate_creatinine	2.27E-02 (T)
										0.871275
										0.986502
rs4987358	G	T	chr1	50739582		p65.i (0.046, G)	EGL5|Nanog		Blood_protein_levels|Eosinophil_counts	1.52E-05 (G)
					SELP					3.34E-04 (G)
					RN7SL333P|C1orf112|KIFAP3|SELL|SCYL3|RP1-117P20.3					1.77E-05 (G)
rs7849782	C	G	chr9	12046063		H3K27ac.n (1.8E-5, G)|H3K27ac.i (9.7E-3, G)			Coronary_artery_aneurysm_in_Kawasaki_disease|Kawasaki_disease	0.169473
										0.091968
					GRIN3A|TMEM246-AS1|PPP3R2					4.77E-02 (C)
rs11022114	G	A	chr11	183839005	DKK3	H3K27ac.n (1.4E-4, A)|H3K27ac.i (3.3E-3, A)|p65.i (7.1E-5, A)		HSF2|NFATC3	Blood_protein_levels	2.31E-04 (A)
					RIG					1.05E-03 (A)
					USP47					5.09E-04 (A)
rs849110	T	C	chr2	137937318		ATAC.n (1.3E-4, C)|ATAC.i (4.3E-3, C)|p65.i (1.6E-3, C)	Nkx2.1		Intraocular_pressure	3.51E-04 (C)
										1.21E-02 (C)
										8.44E-03 (C)
rs1007938	A	G	chr12	20882449		H3K27ac.n (1.0E-4, G)|H3K27ac.i (2.5E-3, G)	RBFox2	MAFG	LDL_cholesterol|LDL_cholesterol_levels	6.72E-03 (A)
										0.0757
					ITPR2					0.087489
rs488168	A	G	chr18	62676149		H3K27ac.n (4.6E-5, A)|H3K27ac.i (6.9E-6, A)	GRHL2		FEV1|Lung_function|Lung_function_FEV1|Lung_function_FEV1_FVC	0.666942
					KIAA0802					0.160275
					MTCL1|RP11-674N23.4|GACAT2					9.60E-03 (A)
rs9435732	C	T	chr1	39271481	MFAP2|ATP13A2	H3K27ac.n (4.0E-6, C)|H3K27ac.i (5.5E-9, C)|ATAC.n (0.0499, C)|ATAC.i (1.4E-3, C)|p65.i (2.0E-7, C)	NFY|MYB	ERG	BMI_adjusted_for_smoking_behaviour|BMI_in_non_smokers|BMI_in_smokers|Waist_circumference|Waist_circumference_adjusted_for_BMI_adjusted_for_smoking_behaviour|Waist_circumference_adjusted_for_BMI_in_active_individuals|Waist_circumference_adjusted_for_BMI_in_non_smokers|Waist_circumference_adjusted_for_BMI_in_smokers|Waist_circumference_adjusted_for_BMI_joint_analysis_main_effects_and_physical_activ…	0.067944
										1.78E-02 (C)
					MST1L|RP11-108M9.5|RP11-108M9.4|CROCC|RP1-37C10.3|SDHB|NBPF1|RP11-108M9.3|RP11-108M9.6|MST1P2|ESPNP|EIF1AXP1|RP5-875O13.7|CROCCP2|PADI2					1.77E-05 (C)
rs13385499	T	C	chr2	841284	LDAH	p65.i (0.024, T)	CRX|ZNF264|Tlx|Otx2|GSC|RUNX1		Abdominal_aortic_aneurysm	4.13E-05 (T)
										8.57E-04 (T)
										1.15E-04 (T)
rs11927615	C	A	chr3	32124978		H3K27ac.n (0.043, A)|p65.i (1.4E-3, A)	EHF|Tbx5	HSF2	Diabetic_kidney_disease	0.620463
										0.206345
					CCDC80					3.85E-03 (A)
rs6702619	T	G	chr1	20589727		H3K27ac.n (0.018, T)|ATAC.n (1.7E-4, T)|ATAC.i (3.8E-4, T)|p65.i (5.0E-4, T)	PR	NFATC3	Aortic_root_size|Calcific_aortic_valve_stenosis	4.93E-03 (T)
										0.09579
										0.092366
rs6446312	C	G	chr4	22536813		H3K27ac.n (1.4E-5, G)|H3K27ac.i (3.7E-3, G)	KLF10|Smad4|FOXP1|FoxL2|FOXM1|Foxa2|PHA4|Fox		Lung_function|Lung_function_FVC	0.083684
					CYTL1					0.179212
										4.18E-03 (G)
rs11725704	A	G	chr4	237691813		ERG.n (5.4E-3, A)|H3K27ac.n (7.5E-4, A)|H3K27ac.i (5.6E-3, A)|ATAC.n (0.020, A)|ATAC.i (0.022, A)|p65.i (3.3E-5, A)			Granulocyte_count|Granulocyte_percentage_of_myeloid_white_cells|Lymphocyte_percentage_of_white_cells|Monocyte_percentage_of_white_cells|Myeloid_white_cell_count|Neutrophil_count|Neutrophil_percentage_of_white_cells|Sum_basophil_neutrophil_counts|Sum_neutrophil_eosinophil_counts|White_blood_cell_count	6.21E-03 (G)
										0.071088
					CXCL2|CXCL3					4.12E-02 (G)
rs6924387	A	G	chr6	183155482		ERG.n (0.028, A)|ATAC.n (3.4E-3, A)	Rfx5		Eosinophil_counts|HDL_cholesterol|HDL_cholesterol_levels|Neutrophil_count|White_blood_cell_count	0.67791
										0.787833
					PEX7|MAP3K5					4.17E-02 (A)
rs13085952	C	T	chr3	134620215		H3K27ac.n (4.2E-4, C)|H3K27ac.i (0.027, C)	Pit1		Endometriosis|Response_to_statin_therapy	0.500264
										0.277902
					LINC01266					9.19E-03 (T)
rs11677043	A	G	chr2	237691825		H3K27ac.n (4.9E-3, A)|H3K27ac.i (1.1E-3, A)			Blood_protein_levels	6.60E-04 (G)
										1.24E-02 (G)
					IL1RN|PAX8-AS1|IL36A|IL36B|IL36RN|IL1F10|PSD4|PAX8|IL1A					5.23E-03 (G)
rs11682107	G	A	chr2	72433098		H3K27ac.n (4.9E-3, G)|H3K27ac.i (1.1E-3, G)			Blood_protein_levels	6.60E-04 (A)
										1.24E-02 (A)
					IL1RN|PAX8-AS1|IL36A|IL36B|IL36RN|IL1F10|PSD4|PAX8|IL1A					5.23E-03 (A)
rs1035491	A	G	chr5	101159416		ATAC.n (7.8E-3, A)|ATAC.i (0.011, A)			Body_mass_index	1.06E-02 (A)
										0.096498
					FAM159B|RGS7BP					4.92E-03 (A)
rs1035490	C	A	chr5	8800723		ATAC.n (7.8E-3, C)|ATAC.i (0.011, C)	TEAD4		Body_mass_index	1.06E-02 (C)
										0.096498
					FAM159B|RGS7BP					4.92E-03 (C)
