## Supplemental Table 2 for "Functional non-coding SNPs in human endothelial cells fine-map vascular trait associations"

### Sheet: Sheet1
Table S2. PCR primers and guide RNAs used to confirm and create genomic deletions at enhancers of interest for SMAD3, POU4F1, and LDAH target genes.
PCR primers for deletion check	notes	direction	sequence (5'->3')
SMAD3	PCR primer to check for CRISPR-guided deletion	fw	ACTGGAGTGAGCGCTTGTC
	PCR primer to check for CRISPR-guided deletion	rv	CAGTCAGGTCTGCCCGAATC
POU4F1	PCR primer to check for CRISPR-guided deletion	fw	CTGACCTCAGGTGATCTGCC
	PCR primer to check for CRISPR-guided deletion	rv	CAAGCCCCATACACCCACTT
LDAH	PCR primer to check for CRISPR-guided deletion	fw	GGTCCTCATTTGCCCTTTGC
	PCR primer to check for CRISPR-guided deletion	rv	AGGATGAGGTTGCCCCTAGT
SMAD3	guide RNA		GCGACTCAGTGACATTCACG
	guide RNA		TGGAACCAGGCGATGATAAC
LDAH	guide RNA		GTGGGCAAGCCTAGCAAAAG
	guide RNA		TGGAGGACATGTGCAACTAC
POU4F1	guide RNA		ACAGACGAAGAGTTTGCCTA
	guide RNA		AAGACTACCGTTATTAGTGG
